# KAT6A acetylation drives metabolic adaptation to mediate cellular growth and mitochondrial metabolism through AMPK interaction

**DOI:** 10.1101/2025.01.14.633047

**Authors:** Mariko Aoyagi Keller, Andreas Ivessa, Tong Liu, Hong Li, Peter J Romanienko, Michinari Nakamura

## Abstract

Diets influence metabolism and disease susceptibility, with lysine acetyltransferases (KATs) serving as key regulators through acetyl-CoA. We have previously demonstrated that a ketogenic diet alleviates cardiac pathology, though the underlying mechanisms remain largely unknown. Here we show that KAT6A acetylation is crucial for mitochondrial function and cell growth. Proteomic analysis revealed that KAT6A is acetylated at lysine (K)816 in the hearts of mice fed a ketogenic diet under hypertension, which enhances its interaction with AMPK regulatory subunits. RNA-sequencing analysis demonstrated that the KAT6A acetylation-mimetic mutant stimulates AMPK signaling in cardiomyocytes. Moreover, the acetylation-mimetic mutant mitigated phenylephrine-induced mitochondrial dysfunction and cardiomyocyte hypertrophy via AMPK activation. However, KAT6A-K816R acetylation-resistant knock-in mice unexpectedly exhibited smaller hearts with enhanced AMPK activity, conferring protection against neurohumoral stress-induced cardiac hypertrophy and remodeling. These findings indicate that KAT6A regulates metabolism and cellular growth by interacting with and modulating AMPK activity through K816-acetylation in a cell type-specific manner.
