## Extended Data Table 3 for "KAT6A acetylation drives metabolic adaptation to mediate cellular growth and mitochondrial metabolism through AMPK interaction"

### Sheet: Sheet1
UniProt ID	Ensembl ID	Gene name	Description
Q9JK42	ENSMUSG00000038967	Pdk2	pyruvate dehydrogenase kinase, isoenzyme 2 [Source:MGI Symbol;Acc:MGI:1343087]
Q3TXS7	ENSMUSG00000026229	Psmd1	proteasome (prosome, macropain) 26S subunit, non-ATPase, 1 [Source:MGI Symbol;Acc:MGI:1917497]
Q8R2L5	ENSMUSG00000016833	Mrps18c	mitochondrial ribosomal protein S18C [Source:MGI Symbol;Acc:MGI:1915985]
Q8VE22	ENSMUSG00000023723	Mrps23	mitochondrial ribosomal protein S23 [Source:MGI Symbol;Acc:MGI:1928138]
O88986	ENSMUSG00000006378	Gcat	glycine C-acetyltransferase (2-amino-3-ketobutyrate-coenzyme A ligase) [Source:MGI Symbol;Acc:MGI:1349389]
Q3U3J1	ENSMUSG00000060376	Bckdha	branched chain ketoacid dehydrogenase E1, alpha polypeptide [Source:MGI Symbol;Acc:MGI:107701]
Q6P3A8	ENSMUSG00000032263	Bckdhb	branched chain ketoacid dehydrogenase E1, beta polypeptide [Source:MGI Symbol;Acc:MGI:88137]
Q9DCI9	ENSMUSG00000015672	Mrpl32	mitochondrial ribosomal protein L32 [Source:MGI Symbol;Acc:MGI:2137226]
Q3UK02	ENSMUSG00000028140	Mrpl9	mitochondrial ribosomal protein L9 [Source:MGI Symbol;Acc:MGI:2137211]
Q3TYT1	ENSMUSG00000030652	Coq7	demethyl-Q 7 [Source:MGI Symbol;Acc:MGI:107207]
Q3UHB1	ENSMUSG00000054027	Nt5dc3	5'-nucleotidase domain containing 3 [Source:MGI Symbol;Acc:MGI:3513266]
P62737	ENSMUSG00000035783	Acta2	actin alpha 2, smooth muscle, aorta [Source:MGI Symbol;Acc:MGI:87909]
Q8R146	ENSMUSG00000032590	Apeh	acylpeptide hydrolase [Source:MGI Symbol;Acc:MGI:88041]
Q8BGA8	ENSMUSG00000030972	Acsm5	acyl-CoA synthetase medium-chain family member 5 [Source:MGI Symbol;Acc:MGI:2444086]
O55137	ENSMUSG00000072949	Acot1	acyl-CoA thioesterase 1 [Source:MGI Symbol;Acc:MGI:1349396]
Q32MW3	ENSMUSG00000047565	Acot10	acyl-CoA thioesterase 10 [Source:MGI Symbol;Acc:MGI:1928940]
P97823	ENSMUSG00000025903	Lypla1	lysophospholipase 1 [Source:MGI Symbol;Acc:MGI:1344588]
G5E895	ENSMUSG00000061758	Akr1b10	aldo-keto reductase family 1, member B10 (aldose reductase) [Source:MGI Symbol;Acc:MGI:1915111]
P45376	ENSMUSG00000001642	Akr1b1	aldo-keto reductase family 1 member B [Source:MGI Symbol;Acc:MGI:1353494]
Q9CRA7	ENSMUSG00000054894	Dmac2l	distal membrane arm assembly component 2 like [Source:MGI Symbol;Acc:MGI:1915305]
Q925I1	ENSMUSG00000029036	Atad3a	ATPase family, AAA domain containing 3A [Source:MGI Symbol;Acc:MGI:1919214]
O54962	ENSMUSG00000024844	Banf1	BAF nuclear assembly factor 1 [Source:MGI Symbol;Acc:MGI:1346330]
Q9ES46	ENSMUSG00000022438	Parvb	parvin, beta [Source:MGI Symbol;Acc:MGI:2153063]
Q3UKW2	None	None	None
F6QYE1	ENSMUSG00000027861	Casq2	calsequestrin 2 [Source:MGI Symbol;Acc:MGI:1309469]
Q91VT4	ENSMUSG00000031641	Cbr4	carbonyl reductase 4 [Source:MGI Symbol;Acc:MGI:2384567]
P61014	ENSMUSG00000038583	Pln	phospholamban [Source:MGI Symbol;Acc:MGI:97622]
Q924X2	ENSMUSG00000078937	Cpt1b	carnitine palmitoyltransferase 1b, muscle [Source:MGI Symbol;Acc:MGI:1098297]
P24270	ENSMUSG00000027187	Cat	catalase [Source:MGI Symbol;Acc:MGI:88271]
Q9D273	ENSMUSG00000029575	Mmab	methylmalonic aciduria (cobalamin deficiency) cblB type homolog (human) [Source:MGI Symbol;Acc:MGI:1924947]
E9Q3H6	ENSMUSG00000039914	Coq10a	coenzyme Q10A [Source:MGI Symbol;Acc:MGI:2684847]
Q3URS9	ENSMUSG00000025645	Ccdc51	coiled-coil domain containing 51 [Source:MGI Symbol;Acc:MGI:1913908]
Q8R5L1	ENSMUSG00000018446	C1qbp	complement component 1, q subcomponent binding protein [Source:MGI Symbol;Acc:MGI:1194505]
P49615	ENSMUSG00000028969	Cdk5	cyclin dependent kinase 5 [Source:MGI Symbol;Acc:MGI:101765]
Q9CQ69	ENSMUSG00000044894	Uqcrq	ubiquinol-cytochrome c reductase, complex III subunit VII [Source:MGI Symbol;Acc:MGI:107807]
Q9CR68	ENSMUSG00000038462	Uqcrfs1	ubiquinol-cytochrome c reductase, Rieske iron-sulfur polypeptide 1 [Source:MGI Symbol;Acc:MGI:1913944]
P56394	ENSMUSG00000046516	Cox17	cytochrome c oxidase assembly protein 17, copper chaperone [Source:MGI Symbol;Acc:MGI:1333806]
A0A140LIU4	ENSMUSG00000074218	Cox7a1	cytochrome c oxidase subunit 7A1 [Source:MGI Symbol;Acc:MGI:1316714]
P48771	ENSMUSG00000032330	Cox7a2	cytochrome c oxidase subunit 7A2 [Source:MGI Symbol;Acc:MGI:1316715]
P62897	ENSMUSG00000058927	Gm10053	predicted gene 10053 [Source:MGI Symbol;Acc:MGI:3704493]
Q9JHU4	ENSMUSG00000018707	Dync1h1	dynein cytoplasmic 1 heavy chain 1 [Source:MGI Symbol;Acc:MGI:103147]
E9PYH2	ENSMUSG00000028937	Acot7	acyl-CoA thioesterase 7 [Source:MGI Symbol;Acc:MGI:1917275]
Q80XN0	ENSMUSG00000046598	Bdh1	3-hydroxybutyrate dehydrogenase, type 1 [Source:MGI Symbol;Acc:MGI:1919161]
Q99M87	ENSMUSG00000004069	Dnaja3	DnaJ heat shock protein family (Hsp40) member A3 [Source:MGI Symbol;Acc:MGI:1933786]
H7BX01	ENSMUSG00000038084	Opa1	OPA1, mitochondrial dynamin like GTPase [Source:MGI Symbol;Acc:MGI:1921393]
A0A087WSP0	ENSMUSG00000026131	Dst	dystonin [Source:MGI Symbol;Acc:MGI:104627]
O70571	ENSMUSG00000019577	Pdk4	pyruvate dehydrogenase kinase, isoenzyme 4 [Source:MGI Symbol;Acc:MGI:1351481]
A2AJQ0	ENSMUSG00000049225	Pdp1	pyruvate dehydrogenase phosphatase catalytic subunit 1 [Source:MGI Symbol;Acc:MGI:2685870]
P62259	ENSMUSG00000020849	Ywhae	tyrosine 3-monooxygenase/tryptophan 5-monooxygenase activation protein, epsilon polypeptide [Source:MGI Symbol;Acc:MGI:894689]
Q8BK72	ENSMUSG00000041632	Mrps27	mitochondrial ribosomal protein S27 [Source:MGI Symbol;Acc:MGI:1919064]
Q99N96	ENSMUSG00000029486	Mrpl1	mitochondrial ribosomal protein L1 [Source:MGI Symbol;Acc:MGI:2137202]
Q8VDT9	ENSMUSG00000044018	Mrpl50	mitochondrial ribosomal protein L50 [Source:MGI Symbol;Acc:MGI:107329]
P62702	ENSMUSG00000031320	Rps4x	ribosomal protein S4, X-linked [Source:MGI Symbol;Acc:MGI:98158]
Q8JZQ2	ENSMUSG00000024527	Afg3l2	AFG3-like AAA ATPase 2 [Source:MGI Symbol;Acc:MGI:1916847]
Q00898	ENSMUSG00000072849	Serpina1e	serine (or cysteine) peptidase inhibitor, clade A, member 1E [Source:MGI Symbol;Acc:MGI:891967]
O09174	ENSMUSG00000022244	Amacr	alpha-methylacyl-CoA racemase [Source:MGI Symbol;Acc:MGI:1098273]
A2APY7	ENSMUSG00000027384	Ndufaf5	NADH:ubiquinone oxidoreductase complex assembly factor 5 [Source:MGI Symbol;Acc:MGI:1916737]
P56135	ENSMUSG00000038690	Atp5mf	ATP synthase membrane subunit f [Source:MGI Symbol;Acc:MGI:1927558]
Q8R1G2	ENSMUSG00000022235	Cmbl	carboxymethylenebutenolidase-like (Pseudomonas) [Source:MGI Symbol;Acc:MGI:1916824]
P60766	ENSMUSG00000006699	Cdc42	cell division cycle 42 [Source:MGI Symbol;Acc:MGI:106211]
Q2VPQ9	ENSMUSG00000028863	Meaf6	MYST/Esa1-associated factor 6 [Source:MGI Symbol;Acc:MGI:1917338]
Q9Z1J3	ENSMUSG00000027618	Nfs1	nitrogen fixation gene 1 (S. cerevisiae) [Source:MGI Symbol;Acc:MGI:1316706]
Q9CPY7	ENSMUSG00000039682	Lap3	leucine aminopeptidase 3 [Source:MGI Symbol;Acc:MGI:1914238]
Q91V16	ENSMUSG00000040370	Etfrf1	electron transfer flavoprotein regulatory factor 1 [Source:MGI Symbol;Acc:MGI:1914886]
Q9CZR8	ENSMUSG00000040521	Tsfm	Ts translation elongation factor, mitochondrial [Source:MGI Symbol;Acc:MGI:1913649]
Q9D7J9	ENSMUSG00000039063	Echdc3	enoyl Coenzyme A hydratase domain containing 3 [Source:MGI Symbol;Acc:MGI:1915106]
Q9D172	ENSMUSG00000053329	Gatd3a	glutamine amidotransferase like class 1 domain containing 3A [Source:MGI Symbol;Acc:MGI:1351861]
P50171	ENSMUSG00000073422	Hsd17b8	hydroxysteroid 17-beta dehydrogenase 8 [Source:MGI Symbol;Acc:MGI:95911]
Q8R123	ENSMUSG00000042642	Flad1	flavin adenine dinucleotide synthetase 1 [Source:MGI Symbol;Acc:MGI:2443030]
P19096	ENSMUSG00000025153	Fasn	fatty acid synthase [Source:MGI Symbol;Acc:MGI:95485]
P11404	ENSMUSG00000028773	Fabp3	fatty acid binding protein 3, muscle and heart [Source:MGI Symbol;Acc:MGI:95476]
A0A0R4J094	ENSMUSG00000027371	Fahd2a	fumarylacetoacetate hydrolase domain containing 2A [Source:MGI Symbol;Acc:MGI:1915376]
Q9CWB7	ENSMUSG00000024592	C330018D20Rik	RIKEN cDNA C330018D20 gene [Source:MGI Symbol;Acc:MGI:1924672]
Q9DCZ1	ENSMUSG00000000253	Gmpr	guanosine monophosphate reductase [Source:MGI Symbol;Acc:MGI:1913605]
Q99LP6	ENSMUSG00000029198	Grpel1	GrpE-like 1, mitochondrial [Source:MGI Symbol;Acc:MGI:1334417]
Q9CYW4	ENSMUSG00000038422	Hdhd3	haloacid dehalogenase-like hydrolase domain containing 3 [Source:MGI Symbol;Acc:MGI:1919998]
Q9D0S9	ENSMUSG00000028470	Hint2	histidine triad nucleotide binding protein 2 [Source:MGI Symbol;Acc:MGI:1916167]
G3X940	ENSMUSG00000031540	Kat6a	K(lysine) acetyltransferase 6A [Source:MGI Symbol;Acc:MGI:2442415]
B2RWS6	ENSMUSG00000055024	Ep300	E1A binding protein p300 [Source:MGI Symbol;Acc:MGI:1276116]
P43274	ENSMUSG00000051627	H1f4	H1.4 linker histone, cluster member [Source:MGI Symbol;Acc:MGI:1931527]
P43276	ENSMUSG00000058773	H1f5	H1.5 linker histone, cluster member [Source:MGI Symbol;Acc:MGI:1861461]
P54869	ENSMUSG00000027875	Hmgcs2	3-hydroxy-3-methylglutaryl-Coenzyme A synthase 2 [Source:MGI Symbol;Acc:MGI:101939]
Q8C0D7	ENSMUSG00000030330	Ing4	inhibitor of growth family, member 4 [Source:MGI Symbol;Acc:MGI:107307]
Q8CIM8	ENSMUSG00000025133	Ints4	integrator complex subunit 4 [Source:MGI Symbol;Acc:MGI:1917164]
A0A0U1RP68	ENSMUSG00000030541	Idh2	isocitrate dehydrogenase 2 (NADP+), mitochondrial [Source:MGI Symbol;Acc:MGI:96414]
A0A1B0GSX0	ENSMUSG00000063229	Ldha	lactate dehydrogenase A [Source:MGI Symbol;Acc:MGI:96759]
Q60714	ENSMUSG00000031808	Slc27a1	solute carrier family 27 (fatty acid transporter), member 1 [Source:MGI Symbol;Acc:MGI:1347098]
Q8BP40	ENSMUSG00000028093	Acp6	acid phosphatase 6, lysophosphatidic [Source:MGI Symbol;Acc:MGI:1931010]
P34884	ENSMUSG00000033307	Mif	macrophage migration inhibitory factor (glycosylation-inhibiting factor) [Source:MGI Symbol;Acc:MGI:96982]
Q5NCE8	ENSMUSG00000021339	Mrs2	MRS2 magnesium transporter [Source:MGI Symbol;Acc:MGI:2685748]
Q9WVL0	ENSMUSG00000021033	Gstz1	glutathione transferase zeta 1 (maleylacetoacetate isomerase) [Source:MGI Symbol;Acc:MGI:1341859]
Q99J39	ENSMUSG00000074064	Mlycd	malonyl-CoA decarboxylase [Source:MGI Symbol;Acc:MGI:1928485]
G3X975	ENSMUSG00000056228	Cars2	cysteinyl-tRNA synthetase 2 (mitochondrial)(putative) [Source:MGI Symbol;Acc:MGI:1919191]
Q8BIQ6	ENSMUSG00000063383	Zfp947	zinc finger protein 947 [Source:MGI Symbol;Acc:MGI:3646759]
A2AMW4	ENSMUSG00000043453	Magea10	MAGE family member A10 [Source:MGI Symbol;Acc:MGI:3588211]
Q9Z2D6	ENSMUSG00000031393	Mecp2	methyl CpG binding protein 2 [Source:MGI Symbol;Acc:MGI:99918]
Q99MR8	ENSMUSG00000027709	Mccc1	methylcrotonoyl-Coenzyme A carboxylase 1 (alpha) [Source:MGI Symbol;Acc:MGI:1919289]
Q9CPU4	ENSMUSG00000026688	Mgst3	microsomal glutathione S-transferase 3 [Source:MGI Symbol;Acc:MGI:1913697]
Q8K009	ENSMUSG00000020256	Aldh1l2	aldehyde dehydrogenase 1 family, member L2 [Source:MGI Symbol;Acc:MGI:2444680]
O35857	ENSMUSG00000002949	Timm44	translocase of inner mitochondrial membrane 44 [Source:MGI Symbol;Acc:MGI:1343262]
Q9Z2I0	ENSMUSG00000005299	Letm1	leucine zipper-EF-hand containing transmembrane protein 1 [Source:MGI Symbol;Acc:MGI:1932557]
Q3UFY8	ENSMUSG00000044763	Trmt10c	tRNA methyltransferase 10C, mitochondrial RNase P subunit [Source:MGI Symbol;Acc:MGI:1196261]
Q8JZY4	ENSMUSG00000021023	Prorp	protein only RNase P catalytic subunit [Source:MGI Symbol;Acc:MGI:1913382]
Q9DAT5	ENSMUSG00000022386	Trmu	tRNA 5-methylaminomethyl-2-thiouridylate methyltransferase [Source:MGI Symbol;Acc:MGI:1919276]
Q5RKZ7	ENSMUSG00000064120	Mocs1	molybdenum cofactor synthesis 1 [Source:MGI Symbol;Acc:MGI:1928904]
Q6PE15	ENSMUSG00000033157	Abhd10	abhydrolase domain containing 10 [Source:MGI Symbol;Acc:MGI:2442422]
Q63943	ENSMUSG00000001419	Mef2d	myocyte enhancer factor 2D [Source:MGI Symbol;Acc:MGI:99533]
P13541	ENSMUSG00000020908	Myh3	myosin, heavy polypeptide 3, skeletal muscle, embryonic [Source:MGI Symbol;Acc:MGI:1339709]
Q5SX39	ENSMUSG00000057003	Myh4	myosin, heavy polypeptide 4, skeletal muscle [Source:MGI Symbol;Acc:MGI:1339713]
Q9JJW5	ENSMUSG00000028116	Myoz2	myozenin 2 [Source:MGI Symbol;Acc:MGI:1913063]
Q9R123	ENSMUSG00000079334	Naa80	N(alpha)-acetyltransferase 80, NatH catalytic subunit [Source:MGI Symbol;Acc:MGI:1888902]
Q64669	ENSMUSG00000003849	Nqo1	NAD(P)H dehydrogenase, quinone 1 [Source:MGI Symbol;Acc:MGI:103187]
Q7TMF3	ENSMUSG00000020022	Ndufa12	NADH:ubiquinone oxidoreductase subunit A12 [Source:MGI Symbol;Acc:MGI:1913664]
Q9ERS2	ENSMUSG00000036199	Ndufa13	NADH:ubiquinone oxidoreductase subunit A13 [Source:MGI Symbol;Acc:MGI:1914434]
Q9Z1P6	ENSMUSG00000041881	Ndufa7	NADH:ubiquinone oxidoreductase subunit A7 [Source:MGI Symbol;Acc:MGI:1913666]
Q9DCJ5	ENSMUSG00000026895	Ndufa8	NADH:ubiquinone oxidoreductase subunit A8 [Source:MGI Symbol;Acc:MGI:1915625]
O09111	ENSMUSG00000031059	Ndufb11	NADH:ubiquinone oxidoreductase subunit B11 [Source:MGI Symbol;Acc:MGI:1349919]
Q9CQH3	ENSMUSG00000027673	Ndufb5	NADH:ubiquinone oxidoreductase subunit B5 [Source:MGI Symbol;Acc:MGI:1913296]
Q9DCT2	ENSMUSG00000005510	Ndufs3	NADH:ubiquinone oxidoreductase core subunit S3 [Source:MGI Symbol;Acc:MGI:1915599]
E9QPX3	ENSMUSG00000021764	Ndufs4	NADH:ubiquinone oxidoreductase core subunit S4 [Source:MGI Symbol;Acc:MGI:1343135]
P52503	ENSMUSG00000021606	Ndufs6	NADH:ubiquinone oxidoreductase core subunit S6 [Source:MGI Symbol;Acc:MGI:107932]
Q8K3J1	ENSMUSG00000059734	Ndufs8	NADH:ubiquinone oxidoreductase core subunit S8 [Source:MGI Symbol;Acc:MGI:2385079]
P03921	ENSMUSG00000064367	mt-Nd5	mitochondrially encoded NADH dehydrogenase 5 [Source:MGI Symbol;Acc:MGI:102496]
P06801	ENSMUSG00000032418	Me1	malic enzyme 1, NADP(+)-dependent, cytosolic [Source:MGI Symbol;Acc:MGI:97043]
Q8BMF3	ENSMUSG00000030621	Me3	malic enzyme 3, NADP(+)-dependent, mitochondrial [Source:MGI Symbol;Acc:MGI:1916679]
Q61578	ENSMUSG00000018861	Fdxr	ferredoxin reductase [Source:MGI Symbol;Acc:MGI:104724]
Q99JR6	ENSMUSG00000032456	Nmnat3	nicotinamide nucleotide adenylyltransferase 3 [Source:MGI Symbol;Acc:MGI:1921330]
Q8VDK1	ENSMUSG00000013997	Nit1	nitrilase 1 [Source:MGI Symbol;Acc:MGI:1350916]
Q3ULU4	ENSMUSG00000050174	Nudt6	nudix hydrolase 6 [Source:MGI Symbol;Acc:MGI:2387618]
P29758	ENSMUSG00000030934	Oat	ornithine aminotransferase [Source:MGI Symbol;Acc:MGI:97394]
E9Q7L0	ENSMUSG00000021913	Ogdhl	oxoglutarate dehydrogenase-like [Source:MGI Symbol;Acc:MGI:3616088]
Q9D0J8	ENSMUSG00000030122	Ptms	parathymosin [Source:MGI Symbol;Acc:MGI:1916452]
Q9CSB4	ENSMUSG00000052062	Pard3b	par-3 family cell polarity regulator beta [Source:MGI Symbol;Acc:MGI:1919301]
F6X9I3	ENSMUSG00000032966	Fkbp1a	FK506 binding protein 1a [Source:MGI Symbol;Acc:MGI:95541]
Q9DBM2	ENSMUSG00000022853	Ehhadh	enoyl-Coenzyme A, hydratase/3-hydroxyacyl Coenzyme A dehydrogenase [Source:MGI Symbol;Acc:MGI:1277964]
Q9DCM0	ENSMUSG00000064254	Ethe1	ethylmalonic encephalopathy 1 [Source:MGI Symbol;Acc:MGI:1913321]
Q9D4E6	ENSMUSG00000046173	Pabpc6	poly(A) binding protein, cytoplasmic 6 [Source:MGI Symbol;Acc:MGI:1914793]
Q3U186	ENSMUSG00000028292	Rars2	arginyl-tRNA synthetase 2, mitochondrial [Source:MGI Symbol;Acc:MGI:1923596]
A8Y5T6	ENSMUSG00000043572	Pars2	prolyl-tRNA synthetase (mitochondrial)(putative) [Source:MGI Symbol;Acc:MGI:2386296]
O35129	ENSMUSG00000004264	Phb2	prohibitin 2 [Source:MGI Symbol;Acc:MGI:102520]
Q99MN9	ENSMUSG00000032527	Pccb	propionyl Coenzyme A carboxylase, beta polypeptide [Source:MGI Symbol;Acc:MGI:1914154]
Q9DB60	ENSMUSG00000029059	Prxl2b	peroxiredoxin like 2B [Source:MGI Symbol;Acc:MGI:1913719]
Q8K1C0	ENSMUSG00000026634	Angel2	angel homolog 2 [Source:MGI Symbol;Acc:MGI:1196310]
Q9D6U8	ENSMUSG00000003955	Fam162a	family with sequence similarity 162, member A [Source:MGI Symbol;Acc:MGI:1917436]
Q80TL7	ENSMUSG00000034602	Mon2	MON2 homolog, regulator of endosome to Golgi trafficking [Source:MGI Symbol;Acc:MGI:1914324]
Q11011	ENSMUSG00000001441	Npepps	aminopeptidase puromycin sensitive [Source:MGI Symbol;Acc:MGI:1101358]
Q3UE92	ENSMUSG00000025027	Xpnpep1	X-prolyl aminopeptidase (aminopeptidase P) 1, soluble [Source:MGI Symbol;Acc:MGI:2180003]
G3X8R0	ENSMUSG00000005873	Reep5	receptor accessory protein 5 [Source:MGI Symbol;Acc:MGI:1270152]
Q8R2Q4	ENSMUSG00000021666	Gfm2	G elongation factor, mitochondrial 2 [Source:MGI Symbol;Acc:MGI:2444783]
G3X8V5	ENSMUSG00000022120	Obi1	ORC ubiquitin ligase 1 [Source:MGI Symbol;Acc:MGI:1919736]
P35550	ENSMUSG00000046865	Fbl	fibrillarin [Source:MGI Symbol;Acc:MGI:95486]
Q64518	ENSMUSG00000020788	Atp2a3	ATPase, Ca++ transporting, ubiquitous [Source:MGI Symbol;Acc:MGI:1194503]
E9Q5L3	ENSMUSG00000030861	Acadsb	acyl-Coenzyme A dehydrogenase, short/branched chain [Source:MGI Symbol;Acc:MGI:1914135]
P14094	ENSMUSG00000026576	Atp1b1	ATPase, Na+/K+ transporting, beta 1 polypeptide [Source:MGI Symbol;Acc:MGI:88108]
Q99JB2	ENSMUSG00000028455	Stoml2	stomatin (Epb7.2)-like 2 [Source:MGI Symbol;Acc:MGI:1913842]
Q8C6I2	ENSMUSG00000024668	Sdhaf2	succinate dehydrogenase complex assembly factor 2 [Source:MGI Symbol;Acc:MGI:1913322]
Q9Z2I8	ENSMUSG00000061838	Suclg2	succinate-Coenzyme A ligase, GDP-forming, beta subunit [Source:MGI Symbol;Acc:MGI:1306824]
P97493	ENSMUSG00000005354	Txn2	thioredoxin 2 [Source:MGI Symbol;Acc:MGI:1929468]
Q3UQ84	ENSMUSG00000028107	Tars2	threonyl-tRNA synthetase 2, mitochondrial (putative) [Source:MGI Symbol;Acc:MGI:1919057]
Q8K0Z7	ENSMUSG00000001983	Taco1	translational activator of mitochondrially encoded cytochrome c oxidase I [Source:MGI Symbol;Acc:MGI:1917457]
G3X9F4	ENSMUSG00000002781	Tmem143	transmembrane protein 143 [Source:MGI Symbol;Acc:MGI:1917459]
Q1XH17	ENSMUSG00000042828	Trim72	tripartite motif-containing 72 [Source:MGI Symbol;Acc:MGI:3612190]
P48787	ENSMUSG00000035458	Tnni3	troponin I, cardiac 3 [Source:MGI Symbol;Acc:MGI:98783]
P68372	ENSMUSG00000036752	Tubb4b	tubulin, beta 4B class IVB [Source:MGI Symbol;Acc:MGI:1915472]
Q8BMS4	ENSMUSG00000028247	Coq3	coenzyme Q3 methyltransferase [Source:MGI Symbol;Acc:MGI:101813]
Q8K1Z0	ENSMUSG00000031782	Coq9	coenzyme Q9 [Source:MGI Symbol;Acc:MGI:1915164]
Q9WTI7	ENSMUSG00000017774	Myo1c	myosin IC [Source:MGI Symbol;Acc:MGI:106612]
Q8R164	ENSMUSG00000038286	Bphl	biphenyl hydrolase-like (serine hydrolase, breast epithelial mucin-associated antigen) [Source:MGI Symbol;Acc:MGI:1915271]
Q64727	ENSMUSG00000021823	Vcl	vinculin [Source:MGI Symbol;Acc:MGI:98927]
Q5IRJ6	ENSMUSG00000029221	Slc30a9	solute carrier family 30 (zinc transporter), member 9 [Source:MGI Symbol;Acc:MGI:1923690]
